# Brain-body mitochondrial distribution patterns lack coherence and point to tissue-specific and individualized regulatory mechanisms

**DOI:** 10.1101/2024.09.20.614152

**Authors:** Jack Devine, Anna S Monzel, David Shire, Ayelet M Rosenberg, Alex Junker, Alan A Cohen, Martin Picard

## Abstract

Energy transformation capacity is generally assumed to be a coherent individual trait driven by genetic and environmental factors. This predicts that some individuals should have high and others low mitochondrial oxidative phosphorylation (OxPhos) capacity across organ systems. Here, we test this assumption using multi-tissue molecular and enzymatic activities in mice and humans. Across up to 22 mouse tissues, neither mitochondrial OxPhos capacity nor mtDNA density were correlated between tissues (median *r* = -0.01–0.16), indicating that animals with high mitochondrial capacity in one tissue can have low capacity in other tissues. Similarly, the multi-tissue correlation structure of RNAseq-based indices of mitochondrial gene expression across 45 tissues from 948 women and men (GTEx) showed small to moderate coherence between only some tissues (regions of the same brain), but not between brain-body tissue pairs in the same person (median *r* = 0.01). Mitochondrial DNA copy number (mtDNAcn) also lacked coherence across organs and tissues. Mechanistically, tissue-specific differences in mitochondrial gene expression were attributable in part to i) tissue-specific activation of canonical energy sensing pathways including the transcriptional coactivator PGC-111 and the integrated stress response (ISR), and ii) proliferative activity across tissues. Finally, we identify subgroups of individuals with high mitochondrial gene expression in some tissues (e.g., heart) but low expression in others (e.g., skeletal muscle) who display different clinical phenotypic patterns. Taken together, these data raise the possibility that tissue-specific energy sensing pathways may contribute to the idiosyncratic mitochondrial distribution patterns associated with the inter-organ heterogeneity and phenotypic diversity among individuals.
