## Supplemental File 2 for "Brain-body mitochondrial distribution patterns lack coherence and point to tissue-specific and individualized regulatory mechanisms"

### Sheet: mito_nDNA%
	Adrenal Gland	Heart - Left Ventricle	Kidney - Cortex	Heart - Atrial Appendage	Muscle - Skeletal	Brain - Anterior cingulate cortex (BA24)	Brain - Frontal Cortex (BA9)	Brain - Amygdala	Brain - Substantia nigra	Brain - Nucleus accumbens (basal ganglia)	Brain - Putamen (basal ganglia)	Brain - Cortex	Brain - Caudate (basal ganglia)	Brain - Hypothalamus	Brain - Hippocampus	Liver	Brain - Cerebellar Hemisphere	Brain - Cerebellum	Colon - Transverse	Brain - Spinal cord (cervical c-1)	Thyroid	Esophagus - Muscularis	Colon - Sigmoid	Esophagus - Gastroesophageal Junction	Adipose - Visceral (Omentum)	Breast - Mammary Tissue	Adipose - Subcutaneous	Prostate	Testis	Stomach	Nerve - Tibial	Artery - Coronary	Ovary	Uterus	Pituitary	Artery - Tibial	Lung	Artery - Aorta	Skin - Not Sun Exposed (Suprapubic)	Esophagus - Mucosa	Vagina	Skin - Sun Exposed (Lower leg)	Minor Salivary Gland	Whole Blood	Pancreas
Average	13.491	12.8553	10.589	10.2313	10.0355	9.82859	9.73406	9.52861	9.51341	9.43671	9.42518	9.4098	9.36159	9.0397	8.76839	8.45224	8.17634	7.95843	7.92404	7.60143	7.52808	7.5218	7.37584	7.34907	7.30449	7.21457	7.18237	7.10729	7.04295	6.81931	6.57421	6.36749	6.2476	6.24657	6.17092	6.07757	5.89515	5.88549	5.82846	5.77621	5.75371	5.73735	5.12312	2.97128	2.39857
SD	1.61966	3.03751	1.85238	1.79274	1.3328	0.72954	0.607415	1.03249	0.894737	0.616154	0.644694	0.44373	0.732129	0.823009	0.888343	1.44719	0.567461	0.330487	1.50704	0.554327	0.873153	0.503498	0.67178	0.601558	1.35336	1.21001	1.01237	0.495655	0.380307	1.01359	0.43808	0.867539	0.31987	0.428229	0.707778	0.450103	0.685862	0.395487	0.521368	0.668786	0.616208	0.452554	1.10071	0.755389	0.610222
Min	9.68828	3.42729	6.86255	5.39558	6.1224	6.67633	7.22518	6.07145	7.17116	7.07567	7.21202	7.80119	6.18968	6.47995	6.00826	5.0154	6.49298	6.82596	4.00384	6.2625	4.12511	5.88168	4.79547	5.24692	3.65916	4.4517	5.16388	4.79931	5.99335	3.31509	4.03271	3.1111	5.5239	5.53655	3.58813	4.73437	3.16442	4.93411	4.75847	3.92597	3.83089	4.62484	2.69164	0.680788	0.929881
Max	17.8041	18.4468	15.9128	15.9126	16.6739	12.7568	11.6151	14.0248	12.0247	11.6502	11.506	11.1147	12.4716	11.9876	12.8176	13.5117	9.76276	8.97299	12.083	9.39701	12.6816	9.38938	10.8339	9.30836	13.9228	14.5168	11.5216	8.40463	8.1965	10.2132	8.64657	12.188	7.56962	8.19719	9.24378	7.96928	8.37919	7.71955	8.43033	7.76978	8.04738	11.2645	10.2976	5.4146	5.06666

### Sheet: mtDNA%
	Brain - Putamen (basal ganglia)	Brain - Hippocampus	Brain - Amygdala	Heart - Left Ventricle	Brain - Caudate (basal ganglia)	Brain - Substantia nigra	Brain - Nucleus accumbens (basal ganglia)	Brain - Anterior cingulate cortex (BA24)	Brain - Hypothalamus	Brain - Cortex	Kidney - Cortex	Heart - Atrial Appendage	Brain - Frontal Cortex (BA9)	Brain - Spinal cord (cervical c-1)	Adrenal Gland	Liver	Brain - Cerebellum	Muscle - Skeletal	Brain - Cerebellar Hemisphere	Stomach	Colon - Transverse	Esophagus - Muscularis	Esophagus - Gastroesophageal Junction	Adipose - Visceral (Omentum)	Prostate	Colon - Sigmoid	Breast - Mammary Tissue	Adipose - Subcutaneous	Skin - Not Sun Exposed (Suprapubic)	Testis	Thyroid	Skin - Sun Exposed (Lower leg)	Minor Salivary Gland	Pituitary	Artery - Coronary	Nerve - Tibial	Esophagus - Mucosa	Lung	Uterus	Vagina	Artery - Tibial	Ovary	Artery - Aorta	Pancreas	Whole Blood
Average	68.448	66.6591	66.2877	65.7788	64.7672	63.9421	62.7828	62.6715	60.9563	58.9501	58.7502	55.2059	54.0808	50.7732	47.9982	44.1357	42.7242	40.9752	39.9789	39.7442	38.817	36.3661	36.0433	33.6154	33.4195	32.8289	31.8267	30.7377	29.1557	27.9441	26.9949	26.8836	23.1313	22.8009	21.8782	21.3862	20.8092	20.749	18.9272	18.3314	18.3202	15.7632	15.7383	12.4794	4.84739
SD	11.7506	12.717	11.8873	14.566	11.6766	11.922	13.2282	11.9463	14.159	9.4614	17.9763	11.2332	12.398	15.3475	8.622	15.4326	10.735	7.21476	14.3021	10.9857	11.2915	8.77404	10.3214	10.9848	10.6821	8.46458	9.55232	7.17007	7.35207	7.12985	9.34686	6.3378	6.21755	8.65639	9.47996	4.99899	7.94009	6.61312	6.47574	7.08767	4.78885	7.34802	5.71333	4.5689	2.75424
Min	38.1129	33.0335	16.4572	12.526	37.2576	27.5029	16.061	28.0448	14.0447	16.6707	12.7562	21.3478	17.6973	22.4786	19.1618	2.89345	20.2592	16.4249	10.9406	9.64539	4.07865	13.4157	7.08793	4.10507	9.60198	6.68924	11.4915	12.2552	12.855	10.0639	4.22407	9.53314	11.2903	3.86061	2.46512	7.0868	4.81418	5.31897	5.2	3.6389	6.88554	1.37273	2.18683	4.01616	0.400682
Max	91.127	89.7915	89.8126	95.3596	91.3614	86.8304	92.7243	87.3769	90.4138	85.3608	81.6002	91.2497	86.0197	86.9564	79.2001	88.7848	76.6674	64.9487	82.6397	75.5366	73.4066	75.0234	75.2054	69.9033	64.9288	74.6273	61.3765	62.8093	54.4833	46.4465	72.4161	52.4145	47.7064	58.8859	59.1496	43.3263	67.7654	53.276	38.1256	40.6981	38.9672	34.3312	42.0293	64.9206	27.8454
